# RBM25 exhibits distinct RNA- and chromatin-associated target programs in human embryonic stem cells

**DOI:** 10.64898/2026.10.05.756609

**Authors:** Yuanpu Sun, Tamar Lahav, Fabian Glaser, Tamar Hashimshony, Yael Mandel-Gutfreund

## Abstract

RNA-binding proteins (RBPs) are increasingly recognized to perform chromatin-associated functions in addition to their canonical roles in RNA regulation, yet how these activities are coordinated in human embryonic stem cells (hESCs) remain poorly understood. Here, we characterize distinct RNA- and chromatin-associated activities for RBM25 in hESCs. Transcriptome-wide profiling showed that RBM25 preferentially associates with transcripts involved in RNA processing and splicing, consistent with its canonical role as an RBP involved in post-transcriptional regulation. Genome-wide chromatin profiling further uncovered a distinct chromatin-associated program, with RBM25 occupying accessible promoters of actively expressed cell-cycle genes and introns predominantly associated with transcriptionally inactive neuronal genes. Interestingly, RBM25 chromatin-binding sites showed substantial co-occupancy with regions bound by the transcription factor CEBPZ in hESCs. We further show that RBM25 and CEBPZ physically interact and exhibit shared chromatin-binding patterns at both promoter and intronic regions. Importantly, reciprocal depletion experiments revealed that RBM25 is required for CEBPZ occupancy at CCAAT-containing promoters of highly expressed cell-cycle genes, whereas CEBPZ is not similarly required for RBM25 chromatin occupancy. Together, our findings establish RBM25 as a multifunctional factor with distinct roles in RNA processing and chromatin-associated regulation and reveal a context-dependent RBP–TF interaction that contributes to transcriptional regulation in hESCs.
