## Supplementary Table S1 for "RBM25 exhibits distinct RNA- and chromatin-associated target programs in human embryonic stem cells"

### Sheet: Table_S5_Encode_histone_modific
Histone modification	ENCODE accession	Biosample	Antibody ID	Pipeline	Reference genome
H3K27me3	ENCSR754VAJ	Homo sapiens H9 stably expressing HES5	ENCAB000BLA;ENCAB643NJW	ENCODE4 v1.6.1	GRCh38
H3K27ac	ENCSR876RGF	Homo sapiens H9	ENCAB000ADS	ENCODE4 v1.5.1	GRCh38
H3K4me3	ENCSR716ZJH	Homo sapiens H9 stably expressing HES5	ENCAB582RSV;ENCAB000AUU	ENCODE4 v1.5.1	GRCh38
H3K9me3	ENCSR516KSY	Homo sapiens H9 stably expressing HES5	ENCAB778TBN;ENCAB000APY	ENCODE4 v1.6.1	GRCh38
H3K36me3	ENCSR844DRI	Homo sapiens ES-I3	ENCAB000ASN	ENCODE4 v1.6.1	GRCh38
H3K4me1	ENCSR276HBK	Homo sapiens H9	ENCAB000ADX	ENCODE4 v1.6.1	GRCh38
