## Supplementary Table S2 for "RBM25 exhibits distinct RNA- and chromatin-associated target programs in human embryonic stem cells"

### Sheet: Description
Data S1	Table Name	Description
Data S1 A	TF list in co-occupancy analysis	The information of TFs which retained from filtering processes for TF-RBP co-occupancy analysis
Data S1 B	RBP list in co-occupancy analysis	The information of RBPs which retained from filtering processes for TF-RBP co-occupancy analysis

### Sheet: TF list in co-occupancy analysi
TF	UniProt ID	Category (RBD)	ENCODE accession	Biosample	Antibody ID	Pipeline	Reference genome
ARID3A	Q99856	ARID/BRIGHT	ENCSR000EFY	Homo sapiens K562	ENCAB000ASQ	ENCODE4 v1.6.1	GRCh38
ARNT	P27540	bHLH	ENCSR155KHM	Homo sapiens K562	ENCAB511RTZ	ENCODE4 v1.6.1	GRCh38
ATF1	P18846	bZIP	ENCSR000DNZ	Homo sapiens K562	ENCAB000ASR	ENCODE4 v1.6.1	GRCh38
ATF2	P15336	bZIP	ENCSR869IUD	Homo sapiens K562	ENCAB605GOL	ENCODE4 v1.7.1	GRCh38
ATF3	P18847	bZIP	ENCSR000BNU	Homo sapiens K562	ENCAB000ADZ	ENCODE4 v1.6.1	GRCh38			NOTES: DNA-binding domain (DBD) classifications were obtained from the Human Transcription Factors database (HumanTFs; https://humantfs.ccbr.utoronto.ca/dbds.php). TFs not found in the database were classified as “Others”. Data were downloaded from the ENCODE database (https://www.encodeproject.org/).
ATF4	P18848	bZIP	ENCSR145TSJ	Homo sapiens K562	ENCAB306IYD	ENCODE4 v1.7.1	GRCh38
ATF7	P17544	bZIP	ENCSR972ZBV	Homo sapiens K562	ENCAB000BMO	ENCODE4 v1.7.1	GRCh38
BACH1	O14867	bZIP	ENCSR000EGD	Homo sapiens K562	ENCAB000AEA	ENCODE4 v1.6.1	GRCh38
BHLHE40	O14503	bHLH	ENCSR000EGV	Homo sapiens K562	ENCAB000AEK	ENCODE4 v1.6.1	GRCh38
CEBPB	P17676	bZIP	ENCSR000EHE	Homo sapiens K562	ENCAB000AFB	ENCODE4 v1.6.1	GRCh38
CEBPZ	Q03701	Unknown	ENCSR618GDK	Homo sapiens K562	ENCAB000ADO	ENCODE4 v1.6.1	GRCh38
CREB1	P16220	bZIP	ENCSR000BSO	Homo sapiens K562	ENCAB000AFN	ENCODE4 v1.6.1	GRCh38
CREB3L1	Q96BA8	bZIP	ENCSR109YGM	Homo sapiens K562	ENCAB336DFB	ENCODE4 v1.6.1	GRCh38
CREM	Q03060	bZIP	ENCSR077DKV	Homo sapiens K562	ENCAB000AAT	ENCODE4 v1.6.1	GRCh38
CTCF	P49711	C2H2 ZF	ENCSR000DMA	Homo sapiens K562	ENCAB000AXY	ENCODE4 v1.5.1	GRCh38
CTCFL	Q8NI51	C2H2 ZF	ENCSR000BNK	Homo sapiens K562	ENCAB000AFS	ENCODE4 v1.6.1	GRCh38
CUX1	P39880	CUT; Homeodomain	ENCSR000EFO	Homo sapiens K562	ENCAB000AFA	ENCODE4 v1.6.1	GRCh38
DACH1	Q9UI36	Unknown	ENCSR030TJP	Homo sapiens K562	ENCAB722HGQ	ENCODE4 v1.6.1	GRCh38
DEAF1	O75398	SAND	ENCSR387SYS	Homo sapiens K562	ENCAB698FCU	ENCODE4 v1.6.1	GRCh38
E2F1	Q01094	E2F	ENCSR720HUL	Homo sapiens K562	ENCAB357OHU	ENCODE4 v1.6.1	GRCh38
E2F4	Q16254	E2F	ENCSR000EWL	Homo sapiens K562	ENCAB000AFV	ENCODE4 v1.6.1	GRCh38
E2F6	O75461	E2F	ENCSR000BLI	Homo sapiens K562	ENCAB000AFW	ENCODE4 v1.6.1	GRCh38
E2F7	Q96AV8	E2F	ENCSR171CAY	Homo sapiens K562	ENCAB260LTI	ENCODE4 v1.6.1	GRCh38
E2F8	A0AVK6	E2F	ENCSR953DVM	Homo sapiens K562	ENCAB224FFQ	ENCODE4 v1.7.1	GRCh38
E4F1	Q66K89	C2H2 ZF	ENCSR731LHZ	Homo sapiens K562	ENCAB944PGR	ENCODE4 v1.6.1	GRCh38
EGR1	P18146	C2H2 ZF	ENCSR000BNE	Homo sapiens K562	ENCAB000ASX	ENCODE4 v1.6.1	GRCh38
ELF1	P32519	Ets	ENCSR000BMD	Homo sapiens K562	ENCAB000AGA	ENCODE4 v1.6.1	GRCh38
ELF4	Q99607	Ets	ENCSR638QHV	Homo sapiens K562	ENCAB606JHO	ENCODE4 v1.6.1	GRCh38
ELK1	P19419	Ets	ENCSR000EFU	Homo sapiens K562	ENCAB000AGB	ENCODE4 v1.6.1	GRCh38
ESRRA	P11474	Nuclear receptor	ENCSR486IFJ	Homo sapiens K562	ENCAB000AGE	ENCODE4 v1.6.1	GRCh38
ETS1	P14921	Ets	ENCSR000BKQ	Homo sapiens K562	ENCAB000AGG	ENCODE4 v1.6.1	GRCh38
ETV6	P41212	Ets	ENCSR000FCE	Homo sapiens K562	ENCAB000ABD	ENCODE4 v1.6.1	GRCh38
FOS	P01100	bZIP	ENCSR000FAI	Homo sapiens K562	ENCAB000AEQ	ENCODE4 v1.6.1	GRCh38
FOSL1	P15407	bZIP	ENCSR000BMV	Homo sapiens K562	ENCAB000AGJ	ENCODE4 v1.6.1	GRCh38
FOXK2	Q01167	Forkhead	ENCSR302AWT	Homo sapiens K562	ENCAB078NIW	ENCODE4 v1.6.1	GRCh38
FOXM1	Q08050	Forkhead	ENCSR429QPP	Homo sapiens K562	ENCAB732JFX	ENCODE4 v1.6.1	GRCh38
GABPA	Q06546	Ets	ENCSR000BLO	Homo sapiens K562	ENCAB000AGR	ENCODE4 v1.6.1	GRCh38
GABPB1	Q06547	Others	ENCSR138YYY	Homo sapiens K562	ENCAB704OHJ	ENCODE4 v1.6.1	GRCh38
GATA1	P15976	GATA	ENCSR000EWM	Homo sapiens K562	ENCAB000AGS	ENCODE4 v1.6.1	GRCh38
GATA2	P23769	GATA	ENCSR000EWG	Homo sapiens K562	ENCAB000AGT	ENCODE4 v1.6.1	GRCh38
GMEB1	Q9Y692	SAND	ENCSR928KOR	Homo sapiens K562	ENCAB054XFU	ENCODE4 v1.6.1	GRCh38
HES1	Q14469	bHLH	ENCSR091JXL	Homo sapiens K562	ENCAB724OQW	ENCODE4 v1.6.1	GRCh38
HMBOX1	Q6NT76	Homeodomain	ENCSR757IIU	Homo sapiens K562	ENCAB262WBH	ENCODE4 v1.6.1	GRCh38
IKZF1	Q13422	C2H2 ZF	ENCSR395HWC	Homo sapiens K562	ENCAB144WPX	ENCODE4 v1.6.1	GRCh38
IRF2	P14316	IRF	ENCSR376WCJ	Homo sapiens K562	ENCAB001RIV	ENCODE4 v1.6.1	GRCh38
JUN	P05412	bZIP	ENCSR000EFS	Homo sapiens K562	ENCAB000AER	ENCODE4 v1.6.1	GRCh38
JUNB	P17275	bZIP	ENCSR795IYP	Homo sapiens K562	ENCAB000BQG	ENCODE4 v1.6.1	GRCh38
JUND	P17535	bZIP	ENCSR000EGN	Homo sapiens K562	ENCAB000AID	ENCODE4 v1.6.1	GRCh38
KLF16	Q9BXK1	C2H2 ZF	ENCSR760UVO	Homo sapiens K562	ENCAB822KLV	ENCODE4 v1.6.1	GRCh38
LEF1	Q9UJU2	HMG/Sox	ENCSR343ELW	Homo sapiens K562	ENCAB961BDT	ENCODE4 v1.6.1	GRCh38
MAFF	Q9ULX9	bZIP	ENCSR000EGI	Homo sapiens K562	ENCAB717EYF	ENCODE4 v1.6.1	GRCh38
MAFK	O60675	bZIP	ENCSR000EGX	Homo sapiens K562	ENCAB000AIJ	ENCODE4 v1.6.1	GRCh38
MAX	P61244	bHLH	ENCSR000BLP	Homo sapiens K562	ENCAB000AIL	ENCODE4 v1.6.1	GRCh38
MAZ	P56270	C2H2 ZF	ENCSR000EFX	Homo sapiens K562	ENCAB000AIM	ENCODE4 v1.6.1	GRCh38
MEF2A	Q02078	MADS box	ENCSR000BNV	Homo sapiens K562	ENCAB000AIQ	ENCODE4 v1.6.1	GRCh38
MEIS2	O14770	Homeodomain	ENCSR851BNE	Homo sapiens K562	ENCAB962CNL	ENCODE4 v1.6.1	GRCh38
MGA	Q8IWI9	T-box	ENCSR710WLO	Homo sapiens K562	ENCAB591RYH	ENCODE4 v1.6.1	GRCh38
MITF	O75030	bHLH	ENCSR797SWM	Homo sapiens K562	ENCAB681JHP	ENCODE4 v1.6.1	GRCh38
MNT	Q99583	bHLH	ENCSR512NLO	Homo sapiens K562	ENCAB000BCL	ENCODE4 v1.6.1	GRCh38
MXI1	P50539	bHLH	ENCSR000EGZ	Homo sapiens K562	ENCAB000AIT	ENCODE4 v1.6.1	GRCh38
MYBL2	P10244	Myb/SANT	ENCSR162IEM	Homo sapiens K562	ENCAB572QGE	ENCODE4 v1.6.1	GRCh38
MYC	P01106	bHLH	ENCSR000DLZ	Homo sapiens K562	ENCAB000AET	ENCODE4 v1.6.1	GRCh38
MYNN	Q9NPC7	C2H2 ZF	ENCSR737LTZ	Homo sapiens K562	ENCAB000BHV	ENCODE4 v1.6.1	GRCh38
NEUROD1	Q13562	bHLH	ENCSR986CDX	Homo sapiens K562	ENCAB000BDX	ENCODE4 v1.6.1	GRCh38
NFATC3	Q12968	Rel	ENCSR051OUX	Homo sapiens K562	ENCAB375FHW	ENCODE4 v1.6.1	GRCh38
NFE2	Q16621	bZIP	ENCSR000FCC	Homo sapiens K562	ENCAB000AUE	ENCODE4 v1.6.1	GRCh38
NFIC	P08651	SMAD	ENCSR796ITY	Homo sapiens K562	ENCAB272JJF	ENCODE4 v1.6.1	GRCh38
NFXL1	Q6ZNB6	NFX	ENCSR085DDI	Homo sapiens K562	ENCAB208FGX	ENCODE4 v1.6.1	GRCh38
NFYA	P23511	CBF/NF-Y	ENCSR000EGR	Homo sapiens K562	ENCAB000AJC	ENCODE4 v1.6.1	GRCh38
NFYB	P25208	Unknown	ENCSR000EGQ	Homo sapiens K562	ENCAB000AJD	ENCODE4 v1.6.1	GRCh38
NKRF	O15226	Unknown	ENCSR331BDJ	Homo sapiens K562	ENCAB893CIV	ENCODE4 v1.6.1	GRCh38
NR2C1	P13056	Nuclear receptor	ENCSR742IDN	Homo sapiens K562	ENCAB324ARN	ENCODE4 v1.6.1	GRCh38
NR2F1	P10589	Nuclear receptor	ENCSR970NKQ	Homo sapiens K562	ENCAB000ATZ	ENCODE4 v1.6.1	GRCh38
NR2F2	P24468	Nuclear receptor	ENCSR000BRS	Homo sapiens K562	ENCAB000AJH	ENCODE4 v1.6.1	GRCh38
NR2F6	P10588	Nuclear receptor	ENCSR707QWA	Homo sapiens K562	ENCAB854ATP	ENCODE4 v1.6.1	GRCh38
NR3C1	P04150	Nuclear receptor	ENCSR325DER	Homo sapiens K562	ENCAB267HGJ	ENCODE4 v1.6.1	GRCh38
NRF1	Q16656	Unknown	ENCSR494TDU	Homo sapiens K562	ENCAB000BLM	ENCODE4 v1.6.1	GRCh38
PKNOX1	P55347	Homeodomain	ENCSR115SMW	Homo sapiens K562	ENCAB000ATJ	ENCODE4 v1.6.1	GRCh38
POU5F1	Q01860	Homeodomain; POU	ENCSR364SNE	Homo sapiens K562	ENCAB000BDY	ENCODE4 v1.6.1	GRCh38
PRDM10	Q9NQV6	C2H2 ZF	ENCSR120MPG	Homo sapiens K562	ENCAB587QKH	ENCODE4 v1.6.1	GRCh38
REST	Q13127	C2H2 ZF	ENCSR000ATM	Homo sapiens K562	ENCAB000AKI,ENCAB584CZQ,ENCAB937ZMF	ENCODE4 v1.6.1	GRCh38
RFX1	P22670	RFX	ENCSR041AXL	Homo sapiens K562	ENCAB000BCV	ENCODE4 v1.6.1	GRCh38
RFX5	P48382	RFX	ENCSR000EGO	Homo sapiens K562	ENCAB000AKJ	ENCODE4 v1.6.1	GRCh38
RLF	Q13129	C2H2 ZF	ENCSR718SDE	Homo sapiens K562	ENCAB069FYQ	ENCODE4 v1.6.1	GRCh38
RUNX1	Q01196	Runt	ENCSR414TYY	Homo sapiens K562	ENCAB000BDQ	ENCODE4 v1.6.1	GRCh38
SIX5	Q8N196	Homeodomain	ENCSR000BNW	Homo sapiens K562	ENCAB000AKV	ENCODE4 v1.6.1	GRCh38
SMAD1	Q15797	SMAD	ENCSR038DJJ	Homo sapiens K562	ENCAB000AYH	ENCODE4 v1.6.1	GRCh38
SMAD5	Q99717	SMAD	ENCSR000FCD	Homo sapiens K562	ENCAB000AAG	ENCODE4 v1.6.1	GRCh38
SOX6	P35712	HMG/Sox	ENCSR788RSW	Homo sapiens K562	ENCAB000BOG	ENCODE4 v1.6.1	GRCh38
SP1	P08047	C2H2 ZF	ENCSR991ELG	Homo sapiens K562	ENCAB000BAV	ENCODE4 v1.6.1	GRCh38
SP2	Q02086	C2H2 ZF	ENCSR000BNL	Homo sapiens K562	ENCAB000AKZ	ENCODE4 v1.6.1	GRCh38
SPI1	P17947	Ets	ENCSR000BGW	Homo sapiens K562	ENCAB000AKF	ENCODE4 v1.6.1	GRCh38
SREBF1	P36956	bHLH	ENCSR815ZDS	Homo sapiens K562	ENCAB000ALC	ENCODE4 v1.6.1	GRCh38
SRF	P11831	MADS box	ENCSR000BLK	Homo sapiens K562	ENCAB000ALE	ENCODE4 v1.6.1	GRCh38
STAT5A	P42229	STAT	ENCSR000BRR	Homo sapiens K562	ENCAB000ALI	ENCODE4 v1.6.1	GRCh38
TAL1	P17542	bHLH	ENCSR000EHB	Homo sapiens K562	ENCAB000ALO	ENCODE4 v1.6.1	GRCh38
TCF12	Q99081	bHLH	ENCSR189TRZ	Homo sapiens K562	ENCAB521XDP	ENCODE4 v1.6.1	GRCh38
TCF7	P36402	HMG/Sox	ENCSR863KUB	Homo sapiens K562	ENCAB000ACR	ENCODE4 v1.6.1	GRCh38
TCF7L2	Q9NQB0	HMG/Sox	ENCSR888XZK	Homo sapiens K562	ENCAB000BED	ENCODE4 v1.6.1	GRCh38
TEAD4	Q15561	TEA	ENCSR000BRK	Homo sapiens K562	ENCAB000ALW	ENCODE4 v1.6.1	GRCh38
THAP1	Q9NVV9	THAP finger	ENCSR000BNN	Homo sapiens K562	ENCAB000ALY	ENCODE4 v1.6.1	GRCh38
UBTF	P17480	Others	ENCSR000EFW	Homo sapiens K562	ENCAB000AMD	ENCODE4 v1.6.1	GRCh38
USF1	P22415	bHLH	ENCSR000BKT	Homo sapiens K562	ENCAB000AMF	ENCODE4 v1.6.1	GRCh38
USF2	Q15853	bHLH	ENCSR000EHG	Homo sapiens K562	ENCAB000AMH	ENCODE4 v1.6.1	GRCh38
YBX3	P16989	CSD	ENCSR567JEU	Homo sapiens K562	ENCAB021IRD	ENCODE4 v1.6.1	GRCh38
YY1	P25490	C2H2 ZF	ENCSR000BKU	Homo sapiens K562	ENCAB000ANT	ENCODE4 v1.6.1	GRCh38
ZBED1	O96006	BED ZF	ENCSR286PCG	Homo sapiens K562	ENCAB000AAK	ENCODE4 v1.6.1	GRCh38
ZBTB11	O95625	C2H2 ZF	ENCSR331GDC	Homo sapiens K562	ENCAB000BJN	ENCODE4 v1.6.1	GRCh38
ZBTB2	Q8N680	C2H2 ZF	ENCSR230PTV	Homo sapiens K562	ENCAB543JMP	ENCODE4 v1.6.1	GRCh38
ZBTB33	Q86T24	C2H2 ZF	ENCSR876GXA	Homo sapiens K562	ENCAB292USO	ENCODE4 v1.6.1	GRCh38
ZBTB40	Q9NUA8	C2H2 ZF	ENCSR237VLT	Homo sapiens K562	ENCAB373DVF	ENCODE4 v1.7.1	GRCh38
ZBTB5	O15062	C2H2 ZF	ENCSR389PWB	Homo sapiens K562	ENCAB473PPK	ENCODE4 v1.6.1	GRCh38
ZBTB7A	O95365	C2H2 ZF	ENCSR000BME	Homo sapiens K562	ENCAB000AMM	ENCODE4 v1.6.1	GRCh38
ZEB2	O60315	C2H2 ZF; Homeodomain	ENCSR004GKA	Homo sapiens K562	ENCAB311QPT	ENCODE4 v1.6.1	GRCh38
ZHX1	Q9UKY1	Homeodomain	ENCSR557RVF	Homo sapiens K562	ENCAB361RPF	ENCODE4 v1.6.1	GRCh38
ZKSCAN1	P17029	C2H2 ZF	ENCSR882ERE	Homo sapiens K562	ENCAB000AMP	ENCODE4 v1.6.1	GRCh38
ZNF184	Q99676	C2H2 ZF	ENCSR546IHU	Homo sapiens K562	ENCAB466YMY	ENCODE4 v1.6.1	GRCh38
ZNF24	P17028	C2H2 ZF	ENCSR099NCH	Homo sapiens K562	ENCAB860XUX	ENCODE4 v1.6.1	GRCh38
ZNF263	O14978	C2H2 ZF	ENCSR000EWN	Homo sapiens K562	ENCAB000AMT	ENCODE4 v1.6.1	GRCh38
ZNF282	Q9UDV7	C2H2 ZF	ENCSR742TMU	Homo sapiens K562	ENCAB503NQV	ENCODE4 v1.6.1	GRCh38
ZNF316	A6NFI3	C2H2 ZF	ENCSR200JYP	Homo sapiens K562	ENCAB362XEV	ENCODE4 v1.6.1	GRCh38
ZNF384	Q8TF68	C2H2 ZF	ENCSR000EFP	Homo sapiens K562	ENCAB000AMW	ENCODE4 v1.6.1	GRCh38
ZNF407	Q9C0G0	C2H2 ZF	ENCSR011NOZ	Homo sapiens K562	ENCAB222KVZ	ENCODE4 v1.6.1	GRCh38
ZNF592	Q92610	C2H2 ZF	ENCSR249BHQ	Homo sapiens K562	ENCAB438BKV	ENCODE4 v1.6.1	GRCh38
ZNF639	Q9UID6	C2H2 ZF	ENCSR497VFH	Homo sapiens K562	ENCAB707RWG	ENCODE4 v1.6.1	GRCh38
ZNF830	Q96NB3	C2H2 ZF	ENCSR033NQK	Homo sapiens K562	ENCAB320AXF	ENCODE4 v1.6.1	GRCh38
ZSCAN29	Q8IWY8	C2H2 ZF	ENCSR635EXI	Homo sapiens K562	ENCAB211EDR	ENCODE4 v1.6.1	GRCh38

### Sheet: RBP list in co-occupancy analys
RBP	UniProt ID	Category (RBD)	ENCODE accession	Biosample	Antibody ID	Pipeline	Reference genome
FUS	P35637	hnRNP	ENCSR051DXE	Homo sapiens K562	ENCAB598VSJ	ENCODE4 v1.6.1	GRCh38
HNRNPLL	Q8WVV9	hnRNP	ENCSR112RNT	Homo sapiens K562	ENCAB698BTS	ENCODE4 v1.6.1	GRCh38
HNRNPL	P14866	hnRNP	ENCSR594BNR	Homo sapiens K562	ENCAB000AVZ	ENCODE4 v1.6.1	GRCh38
HNRNPK	P61978	hnRNP	ENCSR014RCS	Homo sapiens K562	ENCAB000BFN	ENCODE4 v1.6.1	GRCh38
PCBP1	Q15365	hnRNP	ENCSR052PTN	Homo sapiens K562	ENCAB000BFX	ENCODE4 v1.6.1	GRCh38
PTBP1	P26599	hnRNP	ENCSR948KMB	Homo sapiens K562	ENCAB553IRN	ENCODE4 v1.6.1	GRCh38
SRSF1	Q07955	SR protein	ENCSR832DMO	Homo sapiens K562	ENCAB962KAD	ENCODE4 v1.6.1	GRCh38
U2AF1	Q01081	SR protein	ENCSR690GUG	Homo sapiens K562	ENCAB298WVV	ENCODE4 v1.6.1	GRCh38
RBFOX2	O43251	RBMCP	ENCSR822LBD	Homo sapiens K562	ENCAB592TEY	ENCODE4 v1.6.1	GRCh38
RBM22	Q9NW64	RBMCP	ENCSR848AOP	Homo sapiens K562	ENCAB476CFS	ENCODE4 v1.6.1	GRCh38
RBM25	P49756	RBMCP	ENCSR791OZM	Homo sapiens K562	ENCAB401CSY	ENCODE4 v1.6.1	GRCh38
RBM39	Q14498	RBMCP	ENCSR764OXF	Homo sapiens K562	ENCAB975CWB	ENCODE4 v1.6.1	GRCh38
FIP1L1	Q6UN15	M3EF	ENCSR177DNR	Homo sapiens K562	ENCAB511DBP	ENCODE4 v1.6.1	GRCh38
SAFB	Q15424	NMP	ENCSR072VUO	Homo sapiens K562	ENCAB180KRZ	ENCODE4 v1.6.1	GRCh38
SRSF3	P84103	SR protein	ENCSR268QIQ	Homo sapiens K562	ENCAB701PQV	ENCODE4 v1.6.1	GRCh38
NOTES: #SR protein:Serine and arginine-rich (SR) protein; hnRNP: heterogeneous nuclear ribonucleoprotein; RBMCP: RNA-binding motif containing protein; NMP: Nuclear Matrix protein; M3EF: mRNA 3' end formation Data were downloaded from the ENCODE database (https://www.encodeproject.org/).
