## Supplementary Table S3 for "RBM25 exhibits distinct RNA- and chromatin-associated target programs in human embryonic stem cells"

### Sheet: Introduction
Data S1	Table Name	Description
Data S1 A	RBP-TF overlapped peak numbers	Matrix of number of TF-RBP overlapped peaks in the promoter region.
Data S1 B	RBP-TF overlap z-score	Matrix of z-scores of TF-RBP overlapped peaks in the promoter region by permuatation test.
Data S1 C	RBP-TF overlap p-value	Matrix of p-value of TF-RBP overlapped peaks in the promoter region by permuatation test.
Data S1 D	RBP_TF overlap padj	Matrix of adjusted p-value of TF-RBP overlapped peaks in the promoter region by permuatation test.

### Sheet: RBP-TF overlapped peak numbers
		RBPS
		AGO1	FIP1L1	HNRNPL	HNRNPLL	PCBP1	PRPF4	PTBP1	RBM14	RBM22	RBM25	RBM39	SAFB	SRSF1	SRSF3	TARDBP	U2AF1
TFs	ARID1B	4	13	17	11	33	8	67	8	8	18	36	11	9	14	120	7
	ARID2	14	55	58	27	54	24	69	45	29	20	74	37	22	36	53	49
	ARNT	16	78	66	58	96	85	150	44	62	58	161	49	71	65	183	60
	BACH1	27	83	79	38	54	74	80	75	66	39	96	219	53	64	100	62
	BCLAF1	8	22	35	9	12	25	42	13	29	4	66	12	12	15	29	12
	CDC5L	39	99	75	56	97	99	109	72	82	44	162	50	81	89	148	66
	CEBPB	19	63	42	58	45	65	36	53	49	28	57	30	43	69	80	47
	CEBPG	18	59	33	53	43	66	37	57	46	29	51	29	37	72	65	40
	CEBPZ	39	77	72	80	84	93	77	78	93	236	98	57	81	80	112	91
	CREM	59	115	48	108	104	110	48	78	87	53	83	65	100	91	116	102
	CTCF	28	107	64	39	52	49	56	49	40	33	78	41	40	33	57	72
	DEAF1	19	73	64	32	43	38	58	36	31	23	63	32	34	23	37	53
	DNMT1	77	115	65	67	77	73	99	67	99	36	157	42	75	82	124	58
	E2F6	39	118	102	70	105	101	68	86	69	82	69	97	70	95	77	119
	ETV1	43	118	78	82	103	106	101	74	93	36	132	47	92	97	178	82
	FOXA1	0	4	2	4	4	8	1	5	5	9	6	4	5	6	6	6
	FOXK2	32	63	33	95	67	69	45	53	65	54	107	49	69	66	129	59
	FOXM1	20	79	37	92	86	85	83	59	62	91	96	41	65	68	172	67
	GABPA	62	118	62	86	83	77	45	53	97	48	120	57	105	80	116	110
	GATA1	7	22	22	20	25	11	61	14	13	21	45	8	11	27	121	10
	GATA2	11	32	42	33	39	30	74	26	27	28	61	28	20	37	149	18
	HDAC1	50	103	69	77	103	93	63	69	105	60	99	92	82	80	146	92
	HINFP	41	81	66	74	76	86	58	48	60	49	76	54	63	54	88	70
	HMBOX1	7	20	31	36	16	27	48	24	24	28	65	17	17	29	58	20
	IKZF1	15	51	45	50	55	45	79	38	47	32	78	24	42	38	117	31
	JUN	29	80	53	34	67	70	63	64	60	36	89	36	49	79	84	59
	JUNB	29	95	91	55	86	88	75	83	80	33	98	53	71	86	106	76
	MAFF	5	18	27	22	18	33	33	23	20	46	54	16	22	41	49	18
	MAX	5	18	27	22	18	33	33	23	20	46	54	16	22	41	49	18
	MEIS2	24	81	32	72	37	47	46	51	49	38	50	47	28	65	65	55
	MIER1	15	63	41	34	61	30	109	28	35	42	79	34	35	38	66	38
	MITF	39	71	38	54	71	79	32	56	60	45	45	45	40	55	67	53
	MNT	41	80	48	77	94	97	52	64	80	55	99	71	78	87	106	66
	MTA1	58	98	50	109	103	104	60	67	78	49	85	91	106	73	129	94
	MYC	73	220	152	86	175	231	113	187	190	75	170	112	186	218	195	169
	NCOR1	9	52	72	26	60	60	122	30	39	25	97	30	35	34	161	39
	NEUROD1	40	144	89	85	144	104	106	100	135	283	116	78	126	102	189	125
	NFATC3	31	66	67	67	57	66	112	48	60	34	159	43	50	54	148	56
	NFXL1	46	110	113	49	89	121	129	101	123	40	162	40	86	126	124	74
	NFYA	36	73	55	85	83	105	50	102	78	358	77	57	88	97	82	77
	NFYB	38	65	51	75	84	96	42	82	74	332	70	67	78	77	66	76
	POU5F1	56	138	50	108	106	85	63	92	83	46	95	70	96	86	252	102
	RFX5	33	142	91	88	100	137	103	100	128	81	148	59	103	86	195	105
	SMAD1	41	220	153	98	179	302	164	181	210	80	241	69	176	172	299	141
	SMARCA4	3	13	16	13	31	10	59	8	8	18	45	17	10	23	109	8
	SMARCE1	7	21	24	15	44	11	68	16	16	20	48	23	14	29	121	21
	SOX6	13	54	56	33	49	46	97	26	40	22	90	29	34	30	158	41
	SP1	52	98	86	94	116	104	43	91	84	215	73	94	74	79	102	115
	STAT1	2	11	20	20	15	15	31	12	14	9	34	6	13	7	42	9
	STAT2	27	101	67	56	98	97	95	65	81	42	133	50	80	73	193	69
	TBP	29	193	101	81	144	258	74	147	164	78	159	70	144	126	277	147
	THAP1	63	118	83	92	104	103	51	89	87	74	101	64	103	84	134	117
	TSC22D4	2	1	3	2	1	1	3	1	0	2	6	3	3	6	6	1
	YY1	44	125	69	92	94	112	39	103	89	72	98	51	150	150	150	121
	ZEB2	26	58	40	65	61	51	63	54	41	45	87	45	63	53	104	51
	ZFP91	25	42	33	42	35	33	30	30	27	48	30	42	33	28	46	40
	ZHX1	42	165	109	106	122	150	110	114	139	104	202	76	142	119	205	132
	ZNF143	38	81	53	86	67	76	42	73	49	44	84	57	95	65	77	83
	ZNF24	10	37	39	39	32	32	90	17	25	45	78	33	28	36	87	34
	ZNF274	34	105	94	36	83	94	101	75	92	28	92	53	72	55	191	107
	ZNF282	66	118	92	69	135	115	103	105	102	112	71	92	81	102	151	133
	ZNF507	2	2	7	1	1	2	4	4	1	6	1	3	1	6	2	5
	ZNF512	5	12	11	18	17	8	23	12	4	12	48	9	8	16	16	13
	ZSCAN29	21	62	65	75	62	72	77	50	62	47	102	54	56	60	120	53

### Sheet: RBP-TF overlap z-score
		RBPs
		AGO1	FIP1L1	HNRNPL	HNRNPLL	PCBP1	PRPF4	PTBP1	RBM14	RBM22	RBM25	RBM39	SAFB	SRSF1	SRSF3	TARDBP	U2AF1
TFs	ARID1B	-4.52329	-6.51135	-4.82856	-5.85315	-3.31339	-6.5322	3.18659	-6.08735	-5.73939	-4.17325	-3.17483	-5.65806	-6.48412	-5.42585	6.14216	-6.8263
	ARID2	-2.61955	-1.05044	1.14017	-3.5029	-0.449377	-4.43796	3.48921	-0.844642	-2.74366	-3.86656	1.70696	-1.60009	-4.5363	-2.39788	-1.8157	-1.31963
	ARNT	-2.2388	1.94005	2.3048	1.05071	5.27864	3.54634	15.7453	-0.986337	1.96391	1.9605	12.8837	0.27282	2.80545	1.59354	13.6249	0.122589
	BACH1	-0.144685	2.59016	4.19733	-1.8871	-0.449377	2.10655	5.15363	3.4062	2.53453	-0.953031	4.53325	26.8057	0.108478	1.45591	3.76668	0.384811
	BCLAF1	-3.7618	-5.34116	-2.20814	-6.14693	-6.1774	-4.30707	-0.596162	-5.37887	-2.74366	-6.32006	0.679211	-5.50198	-6.03462	-5.28822	-4.66627	-6.17074
	CDC5L	2.13981	4.67051	3.61501	0.756928	5.41503	5.3788	9.54162	2.98111	4.81699	-0.186313	13.0121	0.428896	4.30376	4.89678	9.46783	0.909255
	CEBPB	-1.66768	-0.0102717	-1.18909	1.05071	-1.67681	0.928535	-1.50402	0.288915	0.109415	-2.63981	-0.477002	-2.69262	-1.38984	2.14408	1.3912	-1.58186
	CEBPG	-1.85805	-0.530358	-2.4993	0.316256	-1.94957	1.05942	-1.35271	0.855694	-0.318546	-2.48647	-1.24781	-2.84869	-2.28883	2.55699	-0.39041	-2.49963
	CEBPZ	2.13981	1.81003	3.17828	4.2823	3.64207	4.59346	4.6997	3.83128	6.38618	29.2557	4.79019	1.52143	4.30376	3.65807	5.19197	4.18703
	CREM	5.9473	6.75085	-0.315615	8.39524	6.3697	6.81859	0.311699	3.83128	5.53026	1.19378	2.86317	2.77003	7.15057	5.17206	5.66706	5.62926
	CTCF	0.0456898	5.71068	2.01365	-1.74021	-0.72214	-1.16571	1.52218	-0.277863	-1.17447	-1.87309	2.22083	-0.975785	-1.83933	-2.81079	-1.3406	1.69592
	DEAF1	-1.66768	1.28994	2.01365	-2.76845	-1.94957	-2.6055	1.8248	-2.11989	-2.45835	-3.40653	0.293806	-2.38047	-2.73832	-4.18714	-3.71608	-0.795189
	DNMT1	9.37403	6.75085	2.15923	2.37272	2.6874	1.97566	8.02852	2.27264	7.2421	-1.41306	12.3698	-0.819709	3.40477	3.93334	6.61725	-0.139633
	E2F6	2.13981	7.14092	7.54564	2.8134	6.50608	5.64058	3.3379	4.96484	2.96249	5.64075	1.06461	7.76445	2.65562	5.7226	1.03488	7.85814
	ETV1	2.90131	7.14092	4.05175	4.57608	6.23331	6.29503	8.33114	3.2645	6.38618	-1.41306	9.1581	-0.0393311	5.95191	5.99787	13.031	3.00703
	FOXA1	-5.28479	-7.68155	-7.01224	-6.88139	-7.26845	-6.5322	-6.79988	-6.51243	-6.16735	-5.55334	-7.02887	-6.75059	-7.08344	-6.52694	-7.39807	-6.95741
	FOXK2	0.807187	-0.0102717	-2.4993	6.48566	1.32358	1.4521	-0.142232	0.288915	2.39187	1.34712	5.9464	0.27282	2.50578	1.73118	7.21112	-0.00852222
	FOXM1	-1.47731	2.07007	-1.91698	6.04499	3.91483	3.54634	5.60756	1.13908	1.96391	7.02084	4.53325	-0.975785	1.90646	2.00645	12.3184	1.04037
	GABPA	6.51842	7.14092	1.72249	5.16365	3.50568	2.49922	-0.142232	0.288915	6.95679	0.427062	7.61649	1.52143	7.89972	3.65807	5.66706	6.67814
	GATA1	-3.95217	-5.34116	-4.10066	-4.53114	-4.40444	-6.13953	2.27873	-5.23718	-5.02612	-3.71322	-2.01862	-6.12628	-6.18445	-3.6366	6.26093	-6.43297
	GATA2	-3.19067	-4.04094	-1.18909	-2.62156	-2.4951	-3.65262	4.24576	-3.53684	-3.02897	-2.63981	0.0368703	-3.00477	-4.83597	-2.26025	9.5866	-5.38408
	HDAC1	4.23393	5.19059	2.74154	3.84163	6.23331	4.59346	2.58135	2.55603	8.09802	2.26719	4.91866	6.98407	4.4536	3.65807	9.23028	4.31814
	HINFP	2.52056	2.33012	2.3048	3.40096	2.55101	3.67723	1.8248	-0.419558	1.67861	0.580406	1.96389	1.0532	1.60679	0.0795531	2.34139	1.4337
	HMBOX1	-3.95217	-5.6012	-2.79045	-2.18089	-5.63187	-4.04529	0.311699	-3.82023	-3.45693	-2.63981	0.550743	-4.7216	-5.28546	-3.36133	-1.22183	-5.12186
	IKZF1	-2.42918	-1.57053	-0.752351	-0.124416	-0.312995	-1.68927	5.00232	-1.8365	-0.175892	-2.02644	2.22083	-3.62907	-1.53967	-2.12261	5.78584	-3.67963
	JUN	0.236064	2.2001	0.412279	-2.47467	1.32358	1.58299	2.58135	1.84756	1.67861	-1.41306	3.63398	-1.75616	-0.490849	3.52043	1.8663	-0.00852222
	JUNB	0.236064	4.15042	5.94427	0.610037	3.91483	3.93901	4.39707	4.53976	4.53168	-1.87309	4.79019	0.897123	2.80545	4.48388	4.47932	2.22037
	MAFF	-4.33292	-5.86125	-3.37277	-4.23735	-5.35911	-3.25995	-1.95795	-3.96193	-4.02754	0.120375	-0.862406	-4.87768	-4.5363	-1.7097	-2.29079	-5.38408
	MAX	-4.33292	-5.86125	-3.37277	-4.23735	-5.35911	-3.25995	-1.95795	-3.96193	-4.02754	0.120375	-0.862406	-4.87768	-4.5363	-1.7097	-2.29079	-5.38408
	MEIS2	-0.715808	2.33012	-2.64488	3.10718	-2.76786	-1.42749	0.00907861	0.00552609	0.109415	-1.10638	-1.37628	-0.0393311	-3.63731	1.59354	-0.39041	-0.532967
	MIER1	-2.42918	-0.0102717	-1.33467	-2.47467	0.505293	-3.65262	9.54162	-3.25345	-1.88774	-0.493	2.3493	-2.06831	-2.58849	-2.12261	-0.271636	-2.76186
	MITF	2.13981	1.0299	-1.7714	0.463146	1.86911	2.761	-2.10926	0.714	1.67861	-0.0329689	-2.01862	-0.351482	-1.83933	0.217188	-0.152862	-0.795189
	MNT	2.52056	2.2001	-0.315615	3.84163	5.00588	5.11702	0.91694	1.84756	4.53168	1.50047	4.91866	3.70649	3.85427	4.62151	4.47932	0.909255
	MTA1	5.75692	4.54049	-0.0244572	8.54213	6.23331	6.03325	2.12742	2.27264	4.24637	0.580406	3.1201	6.828	8.04956	2.69462	7.21112	4.58037
	MYC	8.61254	20.4031	14.8246	5.16365	16.0528	22.6563	10.1469	19.276	20.2236	4.56734	14.0399	10.1056	20.0361	22.6517	15.0502	14.4137
	NCOR1	-3.57142	-1.44051	3.17828	-3.64979	0.368912	0.274084	11.5087	-2.97006	-1.31712	-3.09984	4.66172	-2.69262	-2.58849	-2.67315	11.0119	-2.63074
	NEUROD1	2.33018	10.5215	5.65312	5.01676	11.825	6.03325	9.08769	6.94857	12.3776	36.4628	7.10261	4.79901	11.0462	6.68604	14.3376	8.64481
	NFATC3	0.616813	0.379793	2.45038	2.37272	-0.0402325	1.05942	9.99555	-0.419558	1.67861	-1.71975	12.6267	-0.663634	-0.341017	0.0795531	9.46783	-0.401856
	NFXL1	3.47243	6.10074	9.14701	-0.271307	4.32397	8.25838	12.5678	7.09026	10.6658	-0.799688	13.0121	-1.13186	5.05292	9.98929	6.61725	1.95814
	NFYA	1.56868	1.28994	0.703437	5.01676	3.50568	6.16414	0.614319	7.23196	4.24637	47.9636	2.09236	1.52143	5.35259	5.99787	1.62875	2.35148
	NFYB	1.94943	0.249772	0.121122	3.54785	3.64207	4.98613	-0.596162	4.39806	3.67576	43.9767	1.19308	3.08218	3.85427	3.24516	-0.271636	2.22037
	POU5F1	5.37617	9.74135	-0.0244572	8.39524	6.64246	3.54634	2.58135	5.81501	4.95964	0.120375	4.40478	3.55041	6.55124	4.48388	21.8203	5.62926
	RFX5	0.997562	10.2614	5.94427	5.45743	5.82417	10.3526	8.63376	6.94857	11.3791	5.48741	11.2136	1.83358	7.60006	4.48388	15.0502	6.02259
	SMAD1	2.52056	20.4031	14.9702	6.92634	16.5983	31.9495	17.8637	18.4258	23.0767	5.33406	23.1611	3.39433	18.5378	16.3205	27.4027	10.7426
	SMARCA4	-4.71367	-6.51135	-4.97414	-5.55937	-3.58615	-6.27042	1.97611	-6.08735	-5.73939	-4.17325	-2.01862	-4.7216	-6.33428	-4.18714	4.83564	-6.69519
	SMARCE1	-3.95217	-5.47118	-3.80951	-5.26559	-1.81319	-6.13953	3.3379	-4.95379	-4.59816	-3.86656	-1.63321	-3.78515	-5.73496	-3.36133	6.26093	-4.99074
	SOX6	-2.80993	-1.18047	0.849016	-2.62156	-1.13128	-1.55838	7.7259	-3.53684	-1.17447	-3.55988	3.76244	-2.84869	-2.73832	-3.22369	10.6556	-2.36852
	SP1	4.61467	4.54049	5.21638	6.33877	8.00627	6.03325	-0.444852	5.67331	5.1023	26.0355	1.57849	7.29623	3.25494	3.52043	4.00423	7.3337
	STAT1	-4.90404	-6.7714	-4.39182	-4.53114	-5.76825	-5.61597	-2.26057	-5.52057	-4.88346	-5.55334	-3.43177	-6.43843	-5.88479	-6.3893	-3.12221	-6.56408
	STAT2	-0.144685	4.93055	2.45038	0.756928	5.55141	5.11702	7.42328	1.98925	4.67433	-0.493	9.28657	0.428896	4.15393	2.69462	14.8127	1.30259
	TBP	0.236064	16.8925	7.40006	4.42919	11.825	26.1903	4.24576	13.6082	16.5146	5.02737	12.6267	3.55041	13.7432	9.98929	24.7897	11.5293
	THAP1	6.70879	7.14092	4.77964	6.04499	6.3697	5.90236	0.76563	5.38992	5.53026	4.414	5.17559	2.61396	7.60006	4.20861	7.80499	7.59592
	TSC22D4	-4.90404	-8.07161	-6.86666	-7.17517	-7.67759	-7.44843	-6.49726	-7.07921	-6.88062	-6.62675	-7.02887	-6.90666	-7.3831	-6.52694	-7.39807	-7.61297
	YY1	3.09168	8.05107	2.74154	6.04499	5.00588	7.08037	-1.05009	7.37365	5.81556	4.10731	4.79019	0.584972	14.6421	13.2925	9.70538	8.12037
	ZEB2	-0.335059	-0.66038	-1.48025	2.07894	0.505293	-0.903927	2.58135	0.43061	-1.03181	-0.0329689	3.37704	-0.351482	1.60679	-0.0580821	4.24177	-1.05741
	ZFP91	-0.525433	-2.74073	-2.4993	-1.29954	-3.04062	-3.25995	-2.41188	-2.97006	-3.02897	0.427062	-3.94564	-0.819709	-2.88816	-3.49896	-2.64712	-2.49963
	ZHX1	2.71093	13.2519	8.56469	8.10146	8.82456	12.0542	9.69293	8.93229	12.9482	9.01431	18.1509	4.48686	13.4435	9.02584	16.2379	9.56259
	ZNF143	1.94943	2.33012	0.412279	5.16365	1.32358	2.36833	-0.596162	3.12281	0.109415	-0.186313	2.99164	1.52143	6.40141	1.59354	1.03488	3.13814
	ZNF24	-3.38105	-3.39083	-1.62582	-1.74021	-3.44977	-3.39084	6.66673	-4.81209	-3.31427	-0.0329689	2.22083	-2.22439	-3.63731	-2.39788	2.22262	-3.2863
	ZNF274	1.18794	5.45064	6.38101	-2.18089	3.50568	4.72435	8.33114	3.4062	6.24353	-2.63981	4.01938	0.897123	2.95528	0.217188	14.5751	6.28481
	ZNF282	7.27992	7.14092	6.08985	2.66651	10.5975	7.47304	8.63376	7.65704	7.67006	10.2411	1.32155	6.98407	4.30376	6.68604	9.82415	9.6937
	ZNF507	-4.90404	-7.94159	-6.28435	-7.32206	-7.67759	-7.31754	-6.34595	-6.65412	-6.73796	-6.01338	-7.67121	-6.90666	-7.68277	-6.52694	-7.87317	-7.08852
	ZNF512	-4.33292	-6.64137	-5.70203	-4.82492	-5.49549	-6.5322	-3.47106	-5.52057	-6.31	-5.09331	-1.63321	-5.97021	-6.63395	-5.15058	-6.21033	-6.03963
	ZSCAN29	-1.28693	-0.140293	2.15923	3.54785	0.641675	1.84477	4.6997	-0.136169	1.96391	0.273719	5.30406	1.0532	0.557973	0.905364	6.14216	-0.795189

### Sheet: RBP-TF overlap p-value
		RBPs
		AGO1	FIP1L1	HNRNPL	HNRNPLL	PCBP1	PRPF4	PTBP1	RBM14	RBM22	RBM25	RBM39	SAFB	SRSF1	SRSF3	TARDBP	U2AF1
TFs	ARID1B	0.999997	1	0.999999	1	0.999539	1	0.000719796	1	1	0.999985	0.99925	1	1	1	4.07E-10	1
	ARID2	0.995598	0.853243	0.127107	0.99977	0.67342	0.999995	0.000242222	0.800845	0.996962	0.999945	0.0439152	0.94521	0.999997	0.991755	0.965292	0.906521
	ARNT	0.987416	0.0261866	0.0105888	0.146696	6.51E-08	0.000195313	3.70E-56	0.838016	0.0247701	0.0249687	2.78E-38	0.392496	0.00251233	0.0555195	1.42E-42	0.451216
	BACH1	0.55752	0.00479655	1.35E-05	0.970427	0.67342	0.0175785	1.28E-07	0.000329371	0.00562994	0.829713	2.90E-06	1.39E-158	0.456808	0.0727094	8.27E-05	0.350189
	BCLAF1	0.999916	1	0.986383	1	1	0.999992	0.724467	1	0.996962	1	0.248502	1	1	1	0.999998	1
	CDC5L	0.0161851	1.50E-06	0.000150166	0.224547	3.06E-08	3.75E-08	7.03E-22	0.00143601	7.29E-07	0.5739	5.22E-39	0.333999	8.40E-06	4.87E-07	1.43E-21	0.181608
	CEBPB	0.95231	0.504098	0.882797	0.146696	0.95321	0.176565	0.933712	0.386323	0.456437	0.995852	0.68332	0.996455	0.917711	0.0160132	0.0820825	0.943159
	CEBPG	0.968419	0.702068	0.993778	0.375904	0.974386	0.144703	0.911926	0.196083	0.624964	0.993549	0.89395	0.997805	0.988955	0.00527916	0.651883	0.993784
	CEBPZ	0.0161851	0.0351455	0.000740766	9.25E-06	0.000135229	2.18E-06	1.30E-06	6.37E-05	8.50E-11	1.90E-188	8.33E-07	0.0640765	8.40E-06	0.000127062	1.04E-07	1.41E-05
	CREM	1.36E-09	7.35E-12	0.623853	2.32E-17	9.47E-11	4.60E-12	0.377635	6.37E-05	1.60E-08	0.116282	0.00209714	0.00280255	4.32E-13	1.16E-07	7.26E-09	9.05E-09
	CTCF	0.481779	5.63E-09	0.0220233	0.959089	0.764896	0.878134	0.0639819	0.609441	0.879896	0.969472	0.0131813	0.835415	0.967067	0.997529	0.909975	0.0449503
	DEAF1	0.95231	0.0985349	0.0220233	0.997184	0.974386	0.995413	0.0340155	0.982993	0.993021	0.999671	0.384453	0.991355	0.996912	0.999986	0.999899	0.786748
	DNMT1	3.49E-21	7.35E-12	0.0154164	0.00882871	0.00360057	0.0240969	4.93E-16	0.0115239	2.21E-13	0.921181	1.90E-35	0.793809	0.000331093	4.19E-05	1.83E-11	0.555525
	E2F6	0.0161851	4.64E-13	2.25E-14	0.00245106	3.86E-11	8.47E-09	0.000422066	3.44E-07	0.00152581	8.47E-09	0.143525	4.10E-15	0.00395818	5.25E-09	0.150363	1.95E-15
	ETV1	0.00185806	4.64E-13	2.54E-05	2.37E-06	2.28E-10	1.54E-10	4.00E-17	0.00054828	8.50E-11	0.921181	2.64E-20	0.515687	1.33E-09	1.00E-09	4.07E-39	0.00131905
	FOXA1	1	1	1	1	1	1	1	1	1	1	1	1	1	1	1	1
	FOXK2	0.209779	0.504098	0.993778	4.42E-11	0.092821	0.0732376	0.556551	0.386323	0.00838128	0.08897	1.37E-09	0.392496	0.006109	0.0417102	2.77E-13	0.5034
	FOXM1	0.930203	0.0192227	0.97238	7.47E-10	4.52E-05	0.000195313	1.03E-08	0.127334	0.0247701	1.10E-12	2.90E-06	0.835415	0.0282954	0.0224043	3.61E-35	0.149085
	GABPA	3.55E-11	4.64E-13	0.0424905	1.21E-07	0.000227717	0.00622342	0.556551	0.386323	1.74E-12	0.334667	1.30E-14	0.0640765	1.40E-15	0.000127062	7.26E-09	1.21E-11
	GATA1	0.999961	1	0.999979	0.999997	0.999995	1	0.0113415	1	1	0.999898	0.978237	1	1	0.999862	1.91E-10	1
	GATA2	0.99929	0.999973	0.882797	0.995624	0.993704	0.99987	1.09E-05	0.999798	0.998773	0.995852	0.485294	0.998671	0.999999	0.988097	4.55E-22	1
	HDAC1	1.15E-05	1.05E-07	0.00305759	6.11E-05	2.28E-10	2.18E-06	0.00492071	0.00529369	2.79E-16	0.0116894	4.36E-07	1.43E-12	4.22E-06	0.000127062	1.35E-20	7.87E-06
	HINFP	0.00585847	0.00989997	0.0105888	0.000335749	0.00537049	0.000117891	0.0340155	0.662596	0.0466144	0.28082	0.0247714	0.146125	0.0540497	0.468296	0.00960601	0.075829
	HMBOX1	0.999961	1	0.997368	0.985404	1	0.999974	0.377635	0.999933	0.999727	0.995852	0.290905	0.999999	1	0.999612	0.889114	1
	IKZF1	0.992433	0.941854	0.77408	0.549507	0.622858	0.954416	2.83E-07	0.966858	0.569811	0.97864	0.0131813	0.999858	0.93818	0.983107	3.61E-09	0.999883
	JUN	0.406691	0.0139	0.340067	0.993332	0.092821	0.0567124	0.00492071	0.0323332	0.0466144	0.921181	0.000139544	0.96047	0.688233	0.000215421	0.031	0.5034
	JUNB	0.406691	1.66E-05	1.39E-09	0.270919	4.52E-05	4.09E-05	5.49E-06	2.82E-06	2.93E-06	0.969472	8.33E-07	0.184827	0.00251233	3.66E-06	3.74E-06	0.013197
	MAFF	0.999993	1	0.999628	0.999989	1	0.999443	0.974882	0.999963	0.999972	0.452093	0.805768	0.999999	0.999997	0.95634	0.989012	1
	MAX	0.999993	1	0.999628	0.999989	1	0.999443	0.974882	0.999963	0.999972	0.452093	0.805768	0.999999	0.999997	0.95634	0.989012	1
	MEIS2	0.762945	0.00989997	0.995914	0.000944413	0.997179	0.92328	0.496378	0.497795	0.456437	0.865718	0.915632	0.515687	0.999862	0.0555195	0.651883	0.702972
	MIER1	0.992433	0.504098	0.909007	0.993332	0.306676	0.99987	7.03E-22	0.99943	0.970469	0.688994	0.00940449	0.980695	0.99518	0.983107	0.607049	0.997126
	MITF	0.0161851	0.151528	0.961753	0.32163	0.0308039	0.00288127	0.982539	0.237614	0.0466144	0.51315	0.978237	0.637387	0.967067	0.414031	0.560746	0.786748
	MNT	0.00585847	0.0139	0.623853	6.11E-05	2.78E-07	1.55E-07	0.179587	0.0323332	2.93E-06	0.0667465	4.36E-07	0.000105078	5.80E-05	1.90E-06	3.74E-06	0.181608
	MTA1	4.28E-09	2.81E-06	0.509756	6.59E-18	2.28E-10	8.03E-10	0.0166925	0.0115239	1.09E-05	0.28082	0.000903937	4.31E-12	4.15E-16	0.00352343	2.77E-13	2.32E-06
	MYC	3.57E-18	7.84E-93	5.08E-50	1.21E-07	2.73E-58	6.05E-114	1.71E-24	4.27E-83	3.04E-91	2.47E-06	4.44E-45	2.61E-24	1.33E-89	6.71E-114	1.72E-51	2.12E-47
	NCOR1	0.999822	0.925138	0.000740766	0.999869	0.356097	0.39201	5.97E-31	0.998511	0.906101	0.999032	1.57E-06	0.996455	0.99518	0.996243	1.67E-28	0.99574
	NEUROD1	0.00989826	3.44E-26	7.88E-09	2.63E-07	1.45E-32	8.03E-10	5.06E-20	1.85E-12	1.73E-35	2.15E-291	6.12E-13	7.97E-07	1.14E-28	1.15E-11	6.37E-47	2.69E-18
	NFATC3	0.268679	0.352049	0.00713522	0.00882871	0.516046	0.144703	7.97E-24	0.662596	0.0466144	0.957261	7.52E-37	0.746538	0.633455	0.468296	1.43E-21	0.656105
	NFXL1	0.000257886	5.28E-10	2.93E-20	0.606923	7.66E-06	7.38E-17	1.59E-36	6.69E-13	7.36E-27	0.788054	5.22E-39	0.871154	2.18E-07	8.49E-24	1.83E-11	0.0251065
	NFYA	0.0583607	0.0985349	0.240892	2.63E-07	0.000227717	3.54E-10	0.269502	2.38E-13	1.09E-05	2.23E-308	0.0182032	0.0640765	4.34E-08	1.00E-09	0.0516833	0.00934951
	NFYB	0.0256218	0.401382	0.451797	0.000194195	0.000135229	3.08E-07	0.724467	5.46E-06	0.000118572	2.23E-308	0.116418	0.00102744	5.80E-05	0.000586918	0.607049	0.013197
	POU5F1	3.80E-08	1.00E-22	0.509756	2.32E-17	1.54E-11	0.000195313	0.00492071	3.03E-09	3.53E-07	0.452093	5.29E-06	0.000192316	2.85E-11	3.66E-06	7.44E-106	9.05E-09
	RFX5	0.159246	5.26E-25	1.39E-09	2.42E-08	2.87E-09	2.04E-25	2.97E-18	1.85E-12	2.66E-30	2.04E-08	1.75E-29	0.0333584	1.48E-14	3.66E-06	1.72E-51	8.58E-10
	SMAD1	0.00585847	7.84E-93	5.75E-51	2.16E-12	3.58E-62	2.75E-224	1.13E-71	4.08E-76	3.97E-118	4.80E-08	5.62E-119	0.000343979	5.12E-77	3.53E-60	1.27E-165	3.21E-27
	SMARCA4	0.999999	1	1	1	0.999832	1	0.0240711	1	1	0.999985	0.978237	0.999999	1	0.999986	6.64E-07	1
	SMARCE1	0.999961	1	0.99993	1	0.965099	1	0.000422066	1	0.999998	0.999945	0.948788	0.999923	1	0.999612	1.91E-10	1
	SOX6	0.997522	0.881093	0.197936	0.995624	0.871032	0.940428	5.55E-15	0.999798	0.879896	0.999814	8.41E-05	0.997805	0.996912	0.999367	8.21E-27	0.99107
	SP1	1.97E-06	2.81E-06	9.12E-08	1.16E-10	5.91E-16	8.03E-10	0.671787	7.00E-09	1.68E-07	9.83E-150	0.0572269	1.48E-13	0.000567076	0.000215421	3.11E-05	1.12E-13
	STAT1	1	1	0.999994	0.999997	1	1	0.988107	1	0.999999	1	0.9997	1	1	1	0.999103	1
	STAT2	0.55752	4.10E-07	0.00713522	0.224547	1.42E-08	1.55E-07	5.71E-14	0.0233367	1.47E-06	0.688994	7.97E-21	0.333999	1.63E-05	0.00352343	6.07E-50	0.0963576
	TBP	0.406691	2.55E-64	6.81E-14	4.73E-06	1.45E-32	1.71E-151	1.09E-05	1.79E-42	1.44E-61	2.49E-07	7.52E-37	0.000192316	2.80E-43	8.49E-24	5.79E-136	4.70E-31
	THAP1	9.81E-12	4.64E-13	8.78E-07	7.47E-10	9.47E-11	1.79E-09	0.221948	3.52E-08	1.60E-08	5.07E-06	1.14E-07	0.00447503	1.48E-14	1.28E-05	2.98E-15	1.53E-14
	TSC22D4	1	1	1	1	1	1	1	1	1	1	1	1	1	1	1	1
	YY1	0.000995137	4.10E-16	0.00305759	7.47E-10	2.78E-07	7.19E-13	0.853162	8.30E-14	3.02E-09	2.00E-05	8.33E-07	0.279283	7.56E-49	1.28E-40	1.43E-22	2.32E-16
	ZEB2	0.63121	0.745495	0.930596	0.0188113	0.306676	0.816983	0.00492071	0.333376	0.84892	0.51315	0.000366352	0.637387	0.0540497	0.523158	1.11E-05	0.854838
	ZFP91	0.700359	0.996935	0.993778	0.903121	0.99882	0.999443	0.992065	0.998511	0.998773	0.334667	0.99996	0.793809	0.998062	0.999766	0.995941	0.993784
	ZHX1	0.00335473	2.20E-40	5.42E-18	2.72E-16	5.49E-19	9.22E-34	1.62E-22	2.09E-19	1.20E-38	9.91E-20	6.32E-74	3.61E-06	1.68E-41	8.92E-20	1.36E-59	5.74E-22
	ZNF143	0.0256218	0.00989997	0.340067	1.21E-07	0.092821	0.00893439	0.724467	0.000895669	0.456437	0.5739	0.00138744	0.0640765	7.70E-11	0.0555195	0.150363	0.000850106
	ZNF24	0.999639	0.999652	0.948006	0.959089	0.999719	0.999652	1.31E-11	0.999999	0.999541	0.51315	0.0131813	0.986939	0.999862	0.991755	0.0131208	0.999492
	ZNF274	0.117429	2.51E-08	8.80E-11	0.985404	0.000227717	1.15E-06	4.00E-17	0.000329371	2.14E-10	0.995852	2.92E-05	0.184827	0.00156193	0.414031	2.02E-48	1.64E-10
	ZNF282	1.67E-13	4.64E-13	5.65E-10	0.00383221	1.53E-26	3.92E-14	2.97E-18	9.51E-15	8.60E-15	6.49E-25	0.0931589	1.43E-12	8.40E-06	1.15E-11	4.43E-23	1.60E-22
	ZNF507	1	1	1	1	1	1	1	1	1	1	1	1	1	1	1	1
	ZNF512	0.999993	1	1	0.999999	1	1	0.999741	1	1	1	0.948788	1	1	1	1	1
	ZSCAN29	0.900941	0.555786	0.0154164	0.000194195	0.260542	0.0325358	1.30E-06	0.554156	0.0247701	0.39215	5.66E-08	0.146125	0.288431	0.182636	4.07E-10	0.786748

### Sheet: RBP_TF overlap padj
		RBPs
		AGO1	FIP1L1	HNRNPL	HNRNPLL	PCBP1	PRPF4	PTBP1	RBM14	RBM22	RBM25	RBM39	SAFB	SRSF1	SRSF3	TARDBP	U2AF1
TFs	ARID1B	1	1	1	1	1	1	0.00197606	1	1	1	1	1	1	1	2.1708761828946e-09	1
	ARID2	1	1	0.25075	1	1	1	0.000688987	1	1	1	0.0931039	1	1	1	1	1
	ARNT	1	0.0570534	0.0251576	0.285042	2.78801464680082e-07	0.000564973	1.22106880629049e-54	1	0.0545503	0.0548668	5.47663695276944e-37	0.691765	0.00657962	0.115085	3.39029226512768e-41	0.781999
	BACH1	0.914905	0.0121878	4.34848900985495e-05	1	1	0.0398238	5.27478722608158e-07	0.000929136	0.0140269	1	1.02545472591068e-05	2.02891878090434e-156	0.784852	0.147727	0.000252089	0.631326
	BCLAF1	1	1	1	1	1	1	1	1	1	1	0.464355	1	1	1	1	1
	CDC5L	0.0368302	5.55357749152343e-06	0.000443141	0.4219	1.35238905178222e-07	1.64068474361494e-07	8.08934702303674e-21	0.00382935	2.79474295791332e-06	0.935786	1.06877397054301e-37	0.606547	2.78236429483733e-05	1.88217707391251e-06	1.60756986096672e-20	0.346952
	CEBPB	1	0.850405	1	0.285042	1	0.339217	1	0.685606	0.784852	1	1	1	1	0.0367657	0.165784	1
	CEBPG	1	1	1	0.674126	1	0.283319	1	0.371832	1	1	1	1	1	0.0132497	1	1
	CEBPZ	0.0368302	0.074977	0.00202279	3.05496617170547e-05	0.000401376	7.91531228453774e-06	4.85096898227638e-06	0.000194831	4.91988928085771e-10	3.89251881276148e-186	3.14804179300941e-06	0.130706	2.78236429483733e-05	0.000379333	4.42072177711189e-07	4.53617138876877e-05
	CREM	6.80858788841212e-09	4.64524131448073e-11	1	2.1839254262891e-16	5.3875008729238e-10	2.94202239665188e-11	0.674865	0.000194831	7.18063883963774e-08	0.230585	0.00553473	0.00732094	3.09422236062827e-12	4.85839826792726e-07	3.39619008413318e-08	4.13690367203557e-08
	CTCF	0.823608	2.66727366466961e-08	0.0493477	1	1	1	0.130706	0.987449	1	1	0.0306433	1	1	1	1	0.0951015
	DEAF1	1	0.195922	0.0493477	1	1	1	0.0727179	1	1	1	0.685606	1	1	1	1	1
	DNMT1	3.885200982594e-20	4.64524131448073e-11	0.0354749	0.0214741	0.00924057	0.0535254	4.2806520008155e-15	0.0271901	1.62729924256958e-12	1	3.42008757134425e-34	1	0.000931427	0.000131169	1.10210408066794e-10	0.914905
	E2F6	0.0368302	3.20725246657764e-12	1.75903888653494e-13	0.00645214	2.28295550128664e-10	3.90870858299429e-08	0.00117126	1.35399794103544e-06	0.00405826	3.90870858299429e-08	0.282092	3.41326709664782e-14	0.0101077	2.49828583646689e-08	0.290513	1.64968725696241e-14
	ETV1	0.00491641	3.20725246657764e-12	8.0582172493446e-05	8.54100900870071e-06	1.23711782518141e-09	8.64607325504440e-10	3.69319867362327e-16	0.0015174	4.91988928085771e-10	1	2.84661326537529e-19	0.859238	6.65164139678076e-09	5.04248945236947e-09	8.69130792623807e-38	0.0035359
	FOXA1	1	1	1	1	1	1	1	1	1	1	1	1	1	1	1	1
	FOXK2	0.396336	0.850405	1	2.59950002695294e-10	0.186005	0.148506	0.914905	0.685606	0.0204831	0.179341	6.81264568151081e-09	0.691765	0.0150738	0.0887968	2.00084041669617e-12	0.850405
	FOXM1	1	0.0432616	1	3.88335714620813e-09	0.000140789	0.000564973	4.66951020895241e-08	0.25075	0.0545503	7.42846443329443e-12	1.02545472591068e-05	1	0.061517	0.0500918	6.36532817103327e-34	0.289134
	GABPA	2.11505434655932e-10	3.20725246657764e-12	0.0902703	5.02016994380019e-07	0.000649533	0.0153192	0.914905	0.685606	1.14986676228566e-11	0.606547	1.05091384839236e-13	0.130706	1.19262050052492e-14	0.000379333	3.39619008413318e-08	7.4637059969213e-11
	GATA1	1	1	1	1	1	1	0.0268836	1	1	1	1	1	1	1	1.05910286228675e-09	1
	GATA2	1	1	1	1	1	1	3.55219244040982e-05	1	1	1	0.828235	1	1	1	5.41964053710059e-21	1
	HDAC1	3.72085658922073e-05	4.43503662053196e-07	0.00792652	0.000187917	1.23711782518141e-09	7.91531228453774e-06	0.0123804	0.0132536	2.48695471886187e-15	0.0275171	1.68999359412941e-06	9.53317103122483e-12	1.44599411357035e-05	0.000379333	1.47021866684615e-19	2.63272890670029e-05
	HINFP	0.0144905	0.0236307	0.0251576	0.000941937	0.0134131	0.000356109	0.0727179	1	0.0978138	0.518126	0.0545503	0.285013	0.112723	0.801899	0.0231448	0.153456
	HMBOX1	1	1	1	1	1	1	0.674865	1	1	1	0.534806	1	1	1	1	1
	IKZF1	1	1	1	0.911986	1	1	1.12413277531488e-06	1	0.932086	1	0.0306433	1	1	1	1.7343715165137e-08	1
	JUN	0.711884	0.0321301	0.614161	1	0.186005	0.11732	0.0123804	0.0697036	0.0978138	1	0.000412984	1	1	0.000619639	0.0671121	0.850405
	JUNB	0.711884	5.29329900790785e-05	6.8352991182749e-09	0.502574	0.000140789	0.000128502	1.84790839594045e-05	1.00123308165746e-05	1.02603919952447e-05	1	3.14804179300941e-06	0.351136	0.00657962	1.26785943630665e-05	1.28653478082938e-05	0.0306433
	MAFF	1	1	1	1	1	1	1	1	1	0.781999	1	1	1	1	1	1
	MAX	1	1	1	1	1	1	1	1	1	0.781999	1	1	1	1	1	1
	MEIS2	1	0.0236307	1	0.00255166	1	1	0.845743	0.846748	0.784852	1	1	0.859238	1	0.115085	1	1
	MIER1	1	0.850405	1	1	0.561783	1	8.08934702303674e-21	1	1	1	0.0227127	1	1	1	0.985132	1
	MITF	0.0368302	0.292212	1	0.588123	0.0668288	0.00750742	1	0.445635	0.0978138	0.858604	1	1	1	0.722262	0.918727	1
	MNT	0.0144905	0.0321301	1	0.000187917	1.10781627583586e-06	6.35705320840319e-07	0.344377	0.0697036	1.02603919952447e-05	0.135882	1.68999359412941e-06	0.000318342	0.000179549	6.99088586637472e-06	1.28653478082938e-05	0.346952
	MTA1	2.04948445656733e-08	1.00123308165746e-05	0.857127	6.30513650068873e-17	1.23711782518141e-09	4.1137921165224e-09	0.0379006	0.0271901	3.55219244040982e-05	0.518126	0.00244876	2.77276343257476e-11	3.63628451780698e-15	0.0090653	2.00084041669617e-12	8.39756438391185e-06
	MYC	3.48460467487765e-17	4.72441994542061e-91	1.48640290874658e-48	5.02016994380019e-07	9.32903144973117e-57	4.76297349160871e-112	2.30525800084564e-23	2.18695144225367e-81	1.72664006480006e-89	8.87365897043957e-06	1.10957586430222e-43	3.4697345718687e-23	7.19320343546369e-88	4.90625847648685e-112	5.33978011938435e-50	5.57110006806197e-46
	NCOR1	1	1	0.00202279	1	0.639725	0.691765	9.69754329724324e-30	1	1	1	5.77523545849767e-06	1	1	1	2.5592502762574e-27	1
	NEUROD1	0.0236307	4.89132174455827e-25	3.66694753605125e-08	1.05514351144104e-06	2.43465336853949e-31	4.1137921165224e-09	5.33980456567346e-19	1.20342423468291e-11	3.15768120341628e-34	7.34836021333451e-289	4.20663402118604e-12	3.04616825984268e-06	1.77429950828306e-27	7.11483232260994e-11	1.63143616833003e-45	2.70530249399567e-17
	NFATC3	0.500232	0.633565	0.0174796	0.0214741	0.859238	0.283319	1.04628968103297e-22	1	0.0978138	1	1.42583557049971e-35	1	1	0.801899	1.60756986096672e-20	1
	NFXL1	0.000731511	2.80075270095113e-09	3.12170127277191e-19	0.985132	2.57248428149648e-05	6.75020592110312e-16	2.95404829730118e-35	4.56908601169755e-12	1.0918426496215e-25	1	1.06877397054301e-37	1	8.840114736911e-07	1.08671077395726e-22	1.10210408066794e-10	0.0550516
	NFYA	0.120244	0.195922	0.450956	1.05514351144104e-06	0.000649533	1.9096896051579e-09	0.500853	1.74112871251013e-12	3.55219244040982e-05	1.13923781555569e-305	0.0411481	0.130706	1.88107775596094e-07	5.04248945236947e-09	0.108228	0.0226333
	NFYB	0.0559419	0.706212	0.781999	0.000564973	0.000401376	1.21775314135955e-06	1	1.84560150616813e-05	0.000357111	1.13923781555569e-305	0.230585	0.00276142	0.000179549	0.0016156	0.985132	0.0306433
	POU5F1	1.65770477651433e-07	1.25419157357479e-21	0.857127	2.1839254262891e-16	9.40174019093055e-11	0.000564973	0.0123804	1.46429398147495e-08	1.38540778751741e-06	0.781999	1.79520868199898e-05	0.000564274	1.70850569780998e-10	1.26785943630665e-05	5.07942267450166e-104	4.13690367203557e-08
	RFX5	0.306519	7.27387994678485e-24	6.8352991182749e-09	1.07537715590005e-07	1.39940203561487e-08	2.85578068761817e-24	2.92268958625011e-17	1.20342423468291e-11	4.25363637276727e-29	9.11938242930009e-08	2.75465005359596e-28	0.0716122	1.1747846491376e-13	1.26785943630665e-05	5.33978011938435e-50	4.37236654586367e-09
	SMAD1	0.0144905	4.72441994542061e-91	1.73239314136668e-49	1.39951936432666e-11	1.41172503130605e-60	7.0279310215926e-222	4.82572103770606e-70	1.89725796913187e-74	3.3892570512398e-116	2.07477747729768e-07	5.22797962426113e-117	0.000962389	2.49599480301655e-75	1.29002914937962e-58	2.17334481318213e-163	4.83527440191925e-26
	SMARCA4	1	1	1	1	1	1	0.0535254	1	1	1	1	1	1	1	2.55451487930343e-06	1
	SMARCE1	1	1	1	1	1	1	0.00117126	1	1	1	1	1	1	1	1.05910286228675e-09	1
	SOX6	1	1	0.374652	1	1	1	4.58596322464267e-14	1	1	1	0.000255637	1	1	1	1.20128431271243e-25	1
	SP1	7.19929722715103e-06	1.00123308165746e-05	3.89233808824129e-07	6.55142279398204e-10	5.08720113689427e-15	4.1137921165224e-09	1	3.30467870393233e-08	6.84485775183904e-07	1.11803235861374e-147	0.118146	1.10603949518966e-12	0.00156519	0.000619639	9.80215373513617e-05	8.42860885229625e-13
	STAT1	1	1	1	1	1	1	1	1	1	1	1	1	1	1	1	1
	STAT2	0.914905	1.60240968287085e-06	0.0174796	0.4219	6.41994312562665e-08	6.35705320840319e-07	4.39841644981884e-13	0.0520627	5.47077012414245e-06	1	8.77227696240927e-20	0.606547	5.2289423884049e-05	0.0090653	1.72582182760982e-48	0.19234
	TBP	0.711884	1.04563784197524e-62	5.20101239084452e-13	1.61426687104968e-05	2.43465336853949e-31	2.19188072977803e-149	3.55219244040982e-05	4.16435096493721e-41	5.46323530295913e-60	1.00627166203818e-06	1.42583557049971e-35	0.000564274	6.82406445823422e-42	1.08671077395726e-22	5.93241963433844e-134	7.75874806982109e-30
	THAP1	6.16414147818409e-11	3.20725246657764e-12	3.305524129131e-06	3.88335714620813e-09	5.3875008729238e-10	8.77846076864241e-09	0.418555	1.54890853637781e-07	7.18063883963774e-08	1.72613768892934e-05	4.78686029973201e-07	0.0113991	1.1747846491376e-13	4.15006913893828e-05	2.49724461801386e-14	1.2036311085751e-13
	TSC22D4	1	1	1	1	1	1	1	1	1	1	1	1	1	1	1	1
	YY1	0.00268163	3.62256297107389e-15	0.00792652	3.88335714620813e-09	1.10781627583586e-06	4.87483460435418e-12	1	6.29642649856757e-13	1.46429398147495e-08	6.36485497843661e-05	3.14804179300941e-06	0.517154	2.09243904336708e-47	2.8468895430453e-39	1.76434900502909e-21	2.10590483343512e-15
	ZEB2	1	1	1	0.042429	0.561783	1	0.0123804	0.606547	1	0.858604	0.00102219	1	0.112723	0.869666	3.60447056485662e-05	1
	ZFP91	1	1	1	1	1	1	1	1	1	0.606547	1	1	1	1	1	1
	ZHX1	0.00867486	4.79013656834043e-39	5.23418347352095e-17	2.43888835018236e-15	5.57066153954004e-18	1.59955549138828e-32	1.94630088979843e-21	2.13644925317099e-18	2.41314948489697e-37	1.02456523205805e-18	2.81361226143934e-72	1.26303773764395e-05	3.82488077110029e-40	9.31635329263286e-19	4.80011524901154e-58	6.75887175266642e-21
	ZNF143	0.0559419	0.0236307	0.614161	5.02016994380019e-07	0.186005	0.0216797	1	0.0024328	0.784852	0.935786	0.00370949	0.130706	4.50415568534791e-10	0.115085	0.290513	0.00231518
	ZNF24	1	1	1	1	1	1	8.01937052759409e-11	1	1	0.858604	0.0306433	1	1	1	0.0306433	1
	ZNF274	0.232138	1.11243142027973e-07	5.06025043122084e-10	1	0.000649533	4.32957954443271e-06	3.69319867362327e-16	0.000929136	1.17764849692001e-09	1	9.22097713362966e-05	0.351136	0.00414356	0.722262	5.44976727531672e-47	9.18392575694018e-10
	ZNF282	1.23929453241566e-12	3.20725246657764e-12	2.98264332417264e-09	0.00981046	2.20655926381821e-25	3.03951420045417e-13	2.92268958625011e-17	7.73155552055187e-14	7.0415527805624e-14	8.86122299089652e-24	0.186318	9.53317103122483e-12	2.78236429483733e-05	7.11483232260994e-11	5.60151828695736e-22	1.94630088979843e-21
	ZNF507	1	1	1	1	1	1	1	1	1	1	1	1	1	1	1	1
	ZNF512	1	1	1	1	1	1	1	1	1	1	1	1	1	1	1	1
	ZSCAN29	1	0.914905	0.0354749	0.000564973	0.485966	0.0699931	4.85096898227638e-06	0.914905	0.0545503	0.691765	2.43640444083845e-07	0.285013	0.531212	0.348267	2.1708761828946e-09	1
