## Supplementary Table S8 for "RBM25 exhibits distinct RNA- and chromatin-associated target programs in human embryonic stem cells"

### Sheet: Description
Data S1	Table Name	Description	Related to Figure
Data S8 A	DEGs after CEBPZ KD	Significantly differentially expressed genes after CEBPZ KD	Figure S7 B
Data S8 B	DEGs after RBM25 KD	Significantly differentially expressed genes after RBM25 KD	Figure S7 C

### Sheet: DEGs after CEBPZ KD
Gene_ENSEMBL_ID	Gene_SYMBOL	baseMean	log2FoldChange	lfcSE	stat	pvalue	padj
ENSG00000187608	ISG15	755.426	4.87191	0.216782	22.4738	1.6685e-73	9.87291e-70
ENSG00000138646	HERC5	472.379	3.60078	0.198495	18.1404	1.5285e-73	9.94291e-70
ENSG00000197110	IFNL3	151.504	6.45044	0.391872	16.4606	7.04162e-61	3.05372e-57
ENSG00000089127	OAS1	115.248	6.46063	0.429141	15.0548	3.2118e-51	1.04464e-47
ENSG00000165949	IFI27	103.137	4.9259	0.332855	14.799	1.48781e-49	3.87129e-46
ENSG00000115415	STAT1	391.901	2.23	0.152109	14.6606	1.15305e-48	2.50021e-45
ENSG00000133321	PLAAT4	106.752	4.09905	0.292982	13.9908	1.77352e-44	3.29621e-41
ENSG00000142089	IFITM3	13641.4	1.88588	0.14151	13.3268	1.6166e-40	2.62899e-37
ENSG00000183709	IFNL2	89.5668	7.09058	0.568956	12.4624	1.19663e-35	1.72979e-32
ENSG00000119917	IFIT3	645.907	5.36245	0.444561	12.0623	1.66977e-33	2.17237e-30
ENSG00000185745	IFIT1	1203.38	4.98591	0.440407	11.3211	1.03123e-29	1.21967e-26
ENSG00000157601	MX1	326.661	4.66308	0.442928	10.5278	6.42867e-26	6.96975e-23
ENSG00000111335	OAS2	83.7971	7.9918	0.773141	10.3368	4.80293e-25	4.80662e-22
ENSG00000115816	CEBPZ	437.917	-1.72576	0.171098	-10.0864	6.34454e-24	5.89589e-21
ENSG00000167779	IGFBP6	47.258	4.08402	0.414758	9.84677	7.07845e-23	6.13938e-20
ENSG00000160932	LY6E	543.173	1.16272	0.121359	9.58078	9.63158e-22	7.83168e-19
ENSG00000108679	LGALS3BP	334.386	1.92066	0.206493	9.30136	1.38661e-20	1.06117e-17
ENSG00000135114	OASL	34.1056	6.38307	0.745614	8.56082	1.12069e-17	8.10007e-15
ENSG00000111331	OAS3	303.532	3.38051	0.404584	8.35551	6.51489e-17	4.46098e-14
ENSG00000166710	B2M	216.622	1.48037	0.179252	8.25862	1.47363e-16	9.58594e-14
ENSG00000256713	PGA5	29.201	4.49953	0.553746	8.12562	4.45097e-16	2.75748e-13
ENSG00000182393	IFNL1	298.115	6.96777	0.86217	8.08167	6.38861e-16	3.77799e-13
ENSG00000128422	KRT17	78.2486	5.2535	0.696536	7.54232	4.61678e-14	2.61149e-11
ENSG00000271503	CCL5	101.047	6.43807	0.873667	7.36902	1.71887e-13	9.31768e-11
ENSG00000130643	CALY	31.3139	3.43272	0.472129	7.27073	3.57547e-13	1.86067e-10
ENSG00000115267	IFIH1	19.5167	5.5504	0.780881	7.10787	1.17851e-12	5.89706e-10
ENSG00000130303	BST2	301.427	3.04978	0.431397	7.06954	1.55452e-12	7.49047e-10
ENSG00000092010	PSME1	203.344	1.21936	0.178956	6.81373	9.50989e-12	4.4187e-09
ENSG00000173193	PARP14	97.0935	1.75962	0.270092	6.51489	7.2741e-11	3.26331e-08
ENSG00000185507	IRF7	33.2105	2.73711	0.42375	6.45927	1.05212e-10	4.41549e-08
ENSG00000124107	SLPI	16.3402	5.29244	0.830694	6.37111	1.87667e-10	7.62986e-08
ENSG00000101347	SAMHD1	186.557	1.08272	0.171489	6.31364	2.7255e-10	1.07451e-07
ENSG00000079385	CEACAM1	18.3843	4.23331	0.675556	6.26641	3.69464e-10	1.41374e-07
ENSG00000055332	EIF2AK2	155.868	1.25653	0.201973	6.2213	4.93065e-10	1.83279e-07
ENSG00000143171	RXRG	20.9508	4.07941	0.667619	6.11038	9.93912e-10	3.59189e-07
ENSG00000138642	HERC6	45.0283	2.26244	0.383643	5.89725	3.69616e-09	1.29965e-06
ENSG00000183153	GJD3	10.1903	7.24054	1.26573	5.72045	1.06242e-08	3.63737e-06
ENSG00000141574	SECTM1	23.5353	2.49106	0.436405	5.70814	1.14216e-08	3.81013e-06
ENSG00000277586	NEFL	140.442	1.52642	0.268902	5.6765	1.37482e-08	4.47161e-06
ENSG00000172183	ISG20	23.3442	3.12405	0.551951	5.66002	1.51358e-08	4.80284e-06
ENSG00000138135	CH25H	13.2791	5.35373	0.949874	5.63625	1.73791e-08	5.3834e-06
ENSG00000130813	SHFL	106.866	1.13744	0.204412	5.56446	2.6296e-08	7.95606e-06
ENSG00000116701	NCF2	15.1814	5.20436	0.944463	5.51039	3.58039e-08	1.05866e-05
ENSG00000118160	SLC8A2	208.14	1.08625	0.197406	5.50263	3.74174e-08	1.08178e-05
ENSG00000175121	WFDC5	13.9513	6.39501	1.16688	5.48043	4.24284e-08	1.19998e-05
ENSG00000134326	CMPK2	20.5319	2.67527	0.495221	5.40218	6.58362e-08	1.8224e-05
ENSG00000188313	PLSCR1	86.4209	1.40839	0.263046	5.35416	8.59557e-08	2.32976e-05
ENSG00000167244	IGF2	6.99557	6.84448	1.30422	5.24794	1.53813e-07	4.00222e-05
ENSG00000168772	CXXC4	39.8554	1.87339	0.359587	5.20983	1.89011e-07	4.7289e-05
ENSG00000108821	COL1A1	164.074	1.1424	0.220093	5.19052	2.09704e-07	5.14764e-05
ENSG00000169245	CXCL10	6.2883	6.72025	1.31216	5.12152	3.03089e-07	7.16944e-05
ENSG00000109854	HTATIP2	197.939	1.02724	0.200878	5.11375	3.15822e-07	7.33723e-05
ENSG00000140105	WARS1	355.191	1.06606	0.210846	5.05609	4.27929e-07	9.43619e-05
ENSG00000119922	IFIT2	188.486	5.45787	1.08783	5.0172	5.243e-07	0.000111822
ENSG00000181381	DDX60L	13.9336	3.4378	0.691965	4.96817	6.75876e-07	0.000141825
ENSG00000059378	PARP12	29.6684	1.9904	0.403027	4.93862	7.86768e-07	0.000162474
ENSG00000141449	GREB1L	13.6028	4.15161	0.859253	4.83165	1.35404e-06	0.000275251
ENSG00000112773	TENT5A	32.7951	2.4127	0.500878	4.81693	1.45782e-06	0.000291788
ENSG00000205413	SAMD9	14.0718	7.86178	1.63444	4.81008	1.50866e-06	0.000297389
ENSG00000077274	CAPN6	46.3061	-1.956	0.408152	-4.79234	1.6485e-06	0.000320104
ENSG00000138496	PARP9	57.1461	1.4625	0.306741	4.76786	1.86191e-06	0.000356228
ENSG00000104722	NEFM	82.6714	1.27782	0.273864	4.66589	3.07279e-06	0.000579376
ENSG00000128335	APOL2	15.9913	3.10384	0.67691	4.58531	4.53305e-06	0.000830634
ENSG00000258441	LINC00641	18.9643	-2.59832	0.574017	-4.52655	5.9955e-06	0.00106276
ENSG00000165650	PDZD8	75.2044	-1.11245	0.245855	-4.52481	6.04494e-06	0.00106276
ENSG00000007237	GAS7	31.5688	1.77782	0.393746	4.51515	6.32717e-06	0.00109755
ENSG00000137628	DDX60	16.6421	2.96826	0.662288	4.48182	7.4008e-06	0.00125045
ENSG00000126709	IFI6	7.46147	5.47012	1.22389	4.46947	7.84143e-06	0.00130791
ENSG00000221963	APOL6	19.1598	6.25154	1.40994	4.43392	9.25357e-06	0.00150486
ENSG00000152778	IFIT5	34.0062	1.87396	0.436255	4.29557	1.74248e-05	0.00266743
ENSG00000150687	PRSS23	21.7502	2.05421	0.478221	4.29553	1.74275e-05	0.00266743
ENSG00000135899	SP110	24.3406	2.20603	0.514813	4.28511	1.82647e-05	0.00276306
ENSG00000172216	CEBPB	128.118	1.16738	0.274005	4.26043	2.0403e-05	0.0030164
ENSG00000096080	MRPS18A	74.8646	1.13314	0.266611	4.25018	2.13599e-05	0.00312239
ENSG00000105523	FAM83E	14.0264	2.58853	0.627039	4.12818	3.6564e-05	0.00517062
ENSG00000115461	IGFBP5	25.1043	2.2408	0.544419	4.11594	3.85597e-05	0.00539421
ENSG00000111913	RIPOR2	61.3086	1.20433	0.298925	4.02889	5.60419e-05	0.00759485
ENSG00000243978	RTL9	6.02791	5.17331	1.30957	3.95037	7.80292e-05	0.0102541
ENSG00000136826	KLF4	16.0491	2.05694	0.522465	3.937	8.25082e-05	0.010628
ENSG00000130589	HELZ2	91.8785	1.19553	0.307351	3.88978	0.000100337	0.0127979
ENSG00000164776	PHKG1	38.7632	1.53183	0.395856	3.86965	0.00010899	0.0137665
ENSG00000172478	MAB21L4	3.32001	5.71954	1.47906	3.86702	0.000110173	0.0137822
ENSG00000124762	CDKN1A	77.8885	1.29124	0.336036	3.84257	0.000121753	0.0147817
ENSG00000008517	IL32	24.8445	1.90983	0.497267	3.84065	0.000122707	0.0147817
ENSG00000133106	EPSTI1	12.7396	2.40421	0.629858	3.81707	0.000135047	0.0159724
ENSG00000164442	CITED2	26.5542	1.71364	0.449479	3.81251	0.000137561	0.0161231
ENSG00000075407	ZNF37A	45.7483	-1.30545	0.346084	-3.77207	0.000161897	0.0186648
ENSG00000116882	HAO2	7.77796	4.28855	1.13702	3.77174	0.000162116	0.0186648
ENSG00000055211	GINM1	33.4137	1.46098	0.39101	3.73644	0.000186647	0.0213007
ENSG00000250508	LINC02701	9.58036	3.14036	0.847966	3.70341	0.000212725	0.0236543
ENSG00000188290	HES4	14.3968	2.70669	0.735378	3.68067	0.000232618	0.0256472
ENSG00000286342	lncRNA	26.3821	1.6577	0.460022	3.60352	0.000313934	0.0334777
ENSG00000255471	PRSS23-AS1	7.95362	3.39675	0.943697	3.59941	0.000318942	0.0337352
ENSG00000186767	SPIN4	45.0602	-1.31947	0.367353	-3.59183	0.000328367	0.0344521
ENSG00000132274	TRIM22	13.2089	2.47042	0.688916	3.58594	0.00033586	0.0349563
ENSG00000257027	lncRNA	31.643	-1.52793	0.432059	-3.53639	0.000405642	0.0415161
ENSG00000197568	HHLA3	120.679	1.07617	0.304583	3.53325	0.000410479	0.0415161
ENSG00000197471	SPN	15.5322	2.25347	0.642906	3.50513	0.000456391	0.0449822
ENSG00000066468	FGFR2	61.0471	-1.04628	0.300888	-3.47731	0.000506481	0.048999

### Sheet: DEGs after RBM25 KD
ensembl_id	SYMBOL	baseMean	log2FoldChange	lfcSE	stat	pvalue	padj
ENSG00000121769	FABP3	101.232	1.88445	0.339554	5.54978	2.86037e-08	2.4646e-05
ENSG00000169213	RAB3B	595.537	1.35562	0.204752	6.62082	3.57215e-11	1.12856e-07
ENSG00000116667	C1orf21	68.7063	-1.09017	0.321185	-3.39421	0.000688274	0.0429627
ENSG00000243709	LEFTY1	270.102	-1.87272	0.274893	-6.81254	9.58914e-12	5.48816e-08
ENSG00000117335	CD46	30.1797	-1.83211	0.454297	-4.03284	5.5107e-05	0.00916323
ENSG00000224687	RASAL2-AS1	22.7995	2.56219	0.653486	3.92081	8.82521e-05	0.0124844
ENSG00000231064	THBS3-AS1	29.2415	2.34978	0.464608	5.05756	4.24657e-07	0.000201079
ENSG00000005436	GCFC2	67.0882	-1.05325	0.289883	-3.63336	0.000279756	0.0267831
ENSG00000213225	NOC2LP1	44.8812	1.33007	0.399228	3.33161	0.000863444	0.048325
ENSG00000042445	RETSAT	29.2471	-1.58747	0.44808	-3.54283	0.000395859	0.0307537
ENSG00000115461	IGFBP5	25.1043	2.58642	0.578564	4.47042	7.80675e-06	0.00211407
ENSG00000064012	CASP8	35.436	2.07731	0.609418	3.40867	0.000652809	0.0423789
ENSG00000158186	MRAS	70.9561	-1.42096	0.285566	-4.97593	6.49346e-07	0.00027975
ENSG00000065485	PDIA5	208.234	-1.27396	0.213658	-5.96264	2.48194e-09	3.30881e-06
ENSG00000163958	ZDHHC19	125.746	-1.64294	0.303694	-5.40984	6.30797e-08	4.56603e-05
ENSG00000004399	PLXND1	123.699	1.36821	0.271018	5.0484	4.45522e-07	0.000201079
ENSG00000248487	ABHD14A	29.6237	-1.80686	0.467442	-3.86542	0.0001109	0.0147993
ENSG00000186446	ZNF501	22.2203	-2.00334	0.590777	-3.39102	0.000696327	0.0429627
ENSG00000163683	SMIM14	275.34	-1.04983	0.241142	-4.35357	1.3394e-05	0.0030963
ENSG00000155850	SLC26A2	76.4544	-1.10611	0.335409	-3.29781	0.000974436	0.0496543
ENSG00000169862	CTNND2	28.3328	-1.57413	0.451037	-3.49003	0.000482974	0.0349437
ENSG00000096433	ITPR3	76.0672	-1.10573	0.299108	-3.69675	0.000218374	0.0240668
ENSG00000025039	RRAGD	59.7459	1.25619	0.348485	3.60471	0.000312503	0.0279425
ENSG00000187837	H1-2	86.6537	-1.01675	0.278182	-3.65497	0.000257208	0.0262131
ENSG00000204287	HLA-DRA	29.5293	-1.62997	0.437191	-3.72828	0.000192793	0.0226533
ENSG00000005020	SKAP2	70.2083	-1.08542	0.3192	-3.40044	0.00067278	0.0429627
ENSG00000236609	ZNF853	127.148	-1.14004	0.319071	-3.57299	0.000352922	0.0301351
ENSG00000128564	VGF	204.297	1.4289	0.210586	6.78535	1.15808e-11	5.48816e-08
ENSG00000117868	ESYT2	236.293	1.42868	0.274004	5.21408	1.84735e-07	9.72734e-05
ENSG00000243004	lncRNA	80.2521	1.15349	0.317429	3.63385	0.000279226	0.0267831
ENSG00000135048	CEMIP2	107.906	-1.22654	0.298925	-4.10318	4.07506e-05	0.00742758
ENSG00000169155	ZBTB43	60.6564	1.30496	0.366478	3.56081	0.000369718	0.0301491
ENSG00000254934	LINC00678	234.599	-1.19521	0.201101	-5.94333	2.79284e-09	3.30881e-06
ENSG00000166900	STX3	80.8266	1.16925	0.263395	4.43914	9.0318e-06	0.00225272
ENSG00000149418	ST14	29.7204	-1.90037	0.46407	-4.09501	4.22146e-05	0.00754925
ENSG00000289399	lncRNA	59.8652	-1.23403	0.331085	-3.72723	0.000193598	0.0226533
ENSG00000076067	RBMS2	39.1799	-1.57404	0.437229	-3.60004	0.000318173	0.0281836
ENSG00000080371	RAB21	107.891	1.07863	0.221501	4.86963	1.11808e-06	0.000407584
ENSG00000065357	DGKA	85.0746	-1.12867	0.33169	-3.40279	0.000667019	0.0429627
ENSG00000139190	VAMP1	51.5482	1.448	0.342194	4.2315	2.32136e-05	0.004783
ENSG00000257027	lncRNA	31.643	-1.7034	0.480556	-3.54465	0.000393131	0.0307537
ENSG00000139679	LPAR6	84.4454	-1.05859	0.299565	-3.53376	0.000409691	0.0313149
ENSG00000100604	CHGA	451.077	1.0854	0.199464	5.44159	5.28084e-08	4.17098e-05
ENSG00000100504	PYGL	35.6113	-1.51617	0.447438	-3.38856	0.000702597	0.0429627
ENSG00000119707	RBM25	514.702	-1.05554	0.166664	-6.33335	2.39898e-10	5.68437e-07
ENSG00000258649	lncRNA	147.899	-1.3405	0.248517	-5.39402	6.88968e-08	4.56603e-05
ENSG00000126581	BECN1	75.9782	-1.19833	0.340297	-3.52142	0.00042924	0.0323067
ENSG00000284526	protein_coding	76.3178	1.36438	0.290011	4.70458	2.5439e-06	0.000861111
ENSG00000166750	SLFN5	42.4662	1.57433	0.451744	3.48501	0.000492113	0.0353352
ENSG00000108950	FAM20A	31.7579	1.75537	0.529007	3.31823	0.000905914	0.0485099
ENSG00000260257	lncRNA	168.484	1.11676	0.242146	4.61192	3.98967e-06	0.00121981
ENSG00000232838	PET117	37.5816	-1.34554	0.382119	-3.52127	0.000429483	0.0323067
ENSG00000141905	NFIC	95.1424	1.16596	0.324146	3.59701	0.000321901	0.0282466
ENSG00000087076	HSD17B14	214.405	1.39852	0.29178	4.79308	1.64241e-06	0.000576546
ENSG00000282851	BISPR	21.9192	-3.08372	0.869456	-3.54672	0.000390054	0.0307537
ENSG00000104881	PPP1R13L	33.0844	-1.55862	0.469613	-3.31896	0.000903548	0.0485099
ENSG00000169136	ATF5	106.323	1.80237	0.300531	5.99729	2.0064e-09	3.16944e-06
ENSG00000077009	NMRK2	98.484	1.02648	0.270003	3.80174	0.000143685	0.017919
ENSG00000105613	MAST1	62.4989	-1.12548	0.33497	-3.35994	0.000779604	0.045833
ENSG00000185869	ZNF829	37.6601	1.50326	0.418599	3.59116	0.000329205	0.0283655
ENSG00000189060	H1-0	178.362	-1.08635	0.26121	-4.1589	3.19786e-05	0.00631444
ENSG00000100146	SOX10	51.9359	-1.30178	0.376403	-3.45847	0.000543251	0.0375834
ENSG00000128311	TST	89.5478	1.08501	0.273212	3.97132	7.14752e-05	0.0106942
ENSG00000160233	LRRC3	25.8049	-1.84079	0.474551	-3.87902	0.000104879	0.0144636
ENSG00000237594	TIAM1-AS1	103.949	-1.00651	0.298191	-3.3754	0.000737097	0.0442165
